# Hidden but discoverable diversity in the global microbiome

**DOI:** 10.1101/2025.06.26.661807

**Authors:** V Prasoodanan PK, OM Maistrenko, A Fullam, DR Mende, E Kartal, LP Coelho, A Spang, P Bork, TSB Schmidt

## Abstract

Cataloguing Earth’s biodiversity remains one of the most formidable challenges in biology, and the greatest diversity is expected to reside among the smallest organisms: microbes. Yet the ongoing census of microbial life is hampered by disparate sampling of Earth’s habitats, challenges in isolating uncultivated organisms, limited resolution in taxonomic marker gene amplicons, and incomplete recovery of metagenome-assembled genomes (MAGs). Here, we quantified discoverable bacterial and archaeal diversity in a comprehensive, curated cross-habitat dataset of 92,187 metagenomes. Clustering 502M sequences of 130 marker genes, we detected 705k bacterial and 27k archaeal species-level clades, the vast majority of which was hidden among ‘unbinned’ contigs. At deeper taxonomic levels, we estimate that 10 archaeal and 145 bacterial novel phyla and around 80k novel genera are discoverable in current data. We identified soils and aquatic environments as novel lineage recovery hotspots, yet predict that discovery will remain in full swing across habitats as more data accrues. Finally, we show that prokaryotic diversity follows power laws, confirming century-old hypotheses on clade size patterns and suggesting that novel lineages arise within common (and fractal) evolutionary patterns, comparable to those among eukaryotic clades and viruses, along the full depth and breadth of the Tree of Life.
