## Supplementary material for "Hidden but discoverable diversity in the global microbiome": Table 1

### Sheet: Sheet1
Archaea	phylum	class	order	family	genus	species
GTDB r220 (reference)	19	64	166	564	1847	5869
GTDB r220	36 ± 12.2	83 ± 19.7	149 ± 25.4	472 ± 58.4	1,288 ± 215.4	2,159 ± 746
SPIRE MAGs	4 ± 2.9	9 ± 5.7	20 ± 8.4	128 ± 36.5	564 ± 187.2	4,222 ± 688
SPIRE unbinned	6 ± 8.3	18 ± 21.1	41 ± 44.7	236 ± 193.6	1,536 ± 1,141.4	21,210 ± 26,244
Bacteria	phylum	class	order	family	genus	species
GTDB r220 (reference)	175	538	1840	4870	23112	107235
GTDB r220	238 ± 82.1	691 ± 251.7	2,215 ± 814.1	6,999 ± 2,307.7	22,347 ± 5,431.8	45,147 ± 6,892
SPIRE MAGs	28 ± 29.3	101 ± 56.5	443 ± 195.1	2,027 ± 1,107.5	12,932 ± 3,854.3	80,526 ± 7,958
SPIRE unbinned	117 ± 137	296 ± 754.2	1,423 ± 672.2	7,179 ± 3,367.8	61,497 ± 22,186.2	580,868 ± 321,417
